# Deep mutational scanning of the human insulin receptor ectodomain to inform precision therapy for insulin resistance

**DOI:** 10.1101/2024.09.07.611782

**Authors:** Vahid Aslanzadeh, Gemma V. Brierley, Rupa Kumar, Hasan Çubuk, Corinne Vigouroux, Kenneth A. Matreyek, Grzegorz Kudla, Robert K. Semple

**Author notes:** Correspondence: Prof. Robert K. Semple [Lead Contact], X: @SempleLab or Prof. Grzegorz Kudla.

## Abstract

The insulin receptor (INSR) entrains tissue growth and metabolism to nutritional conditions. Complete loss of function in humans leads to extreme insulin resistance and infantile mortality, while loss of 80-90% function permits longevity of decades. Even low-level activation of severely compromised receptors, for example by anti-receptor monoclonal antibodies, thus offers the potential for decisive clinical benefit. A barrier to genetic diagnosis and translational research is the increasing identification of *INSR* variants of uncertain significance. We employed saturation mutagenesis coupled to multidimensional flow-based assays to stratify approximately 14,000 INSR extracellular domain missense variants by cell surface expression, insulin binding, and insulin- or monoclonal antibody-stimulated signaling. The resulting function scores correlate strongly with clinical syndromes, offer insights into dynamics of insulin binding, and reveal novel potential gain-of-function variants. This INSR sequence-function map has high biochemical, diagnostic and translational utility, aiding rapid identification of variants amenable to activation by non-canonical INSR agonists.

---

Insulin is released in response to food ingestion, orchestrating co-ordinated physiological responses promoting energy storage and growth, and is essential for human life. Its effects are mediated by binding to a ubiquitously expressed dimeric transmembrane receptor tyrosine kinase. Insulin binding leads to receptor autophosphorylation, which triggers a network of biochemical responses including activation of phosphoinositide 3-kinase, and phosphorylation and activation of the downstream AKT1 serine-threonine kinases^1^

Insulin binds to its receptor with complex kinetics ^2^ There are two pairs of binding sites in the receptor dimer, and both positive and negative co-operativity are apparent in sequential binding of insulin molecules. Major insights into the structural basis of these kinetics, and of transduction of insulin binding into trans-autophosphorylation of the intracellular domain of the receptor, have been gained through application of X-ray crystallography and, latterly, cryoEM^3,4^. Important structure-function questions remain, however, particularly relating to details of the conformation changes induced by insulin binding that activate intracellular trans-autophosphorylation.

Since the first descriptions in 1988^5,6^ more than 150 disease-causing mutations in the *INSR* gene, encoding the insulin receptor, have been reported, and the range of associated disease severity is well delineated^7,8^. In brief, biallelic mutations usually cause extreme autosomal recessive insulin resistance (IR) that is apparent neonatally, while heterozygous, dominant negative intracellular mutations usually cause severe IR presenting around puberty^7^. *INSR*-related IR syndromes are often named after their describers. Near complete loss of receptor function causes Donohue syndrome, leading to mortality in early months or years of life, while in Rabson Mendenhall syndrome, another recessive syndrome, survival to adulthood is possible thanks to residual receptor function^7^. Later onset dominant INSR-related IR, often called “Type A” insulin resistance, features up to 25% receptor function and is usually amenable to management with current therapies^7^. There is no discernible clinical impact of 50% loss of receptor function.

Mutations in the extracellular domain of the receptor can lead to a diverse range of molecular phenotypes, including changes of receptor abundance, localization, insulin binding, signaling, and/or receptor recycling. No single biochemical assay captures all these effects; although several tens of INSR mutations have been studied functionally over the past 4 decades, reported studies used a variety of in vitro and cellular approaches, and it is not established which assay best predicts clinical outcomes. As a result, accurate prognostication based on biochemical measurements of residual receptor function remains challenging. This is an acute problem as diagnostic testing commonly reveals novel “variants of unknown significance” (VUS), often in people of ethnicities poorly represented in current large population datasets.

The steep relationship between INSR function and clinical outcome at the lower end of the range implies that even modest improvement in function could confer decisive clinical benefit in extreme recessive IR. A promising approach to augmenting signaling by severely deleterious INSR variants is to deploy agonists with a mode of action distinct to that of insulin. Bivalent antibodies against the extracellular domain of the receptor can activate wild-type receptor in cells^9^ and in vivo^10,11^. Crucially, different antibodies have been shown also to activate severely dysfunctional mutant receptors^12–14^, exerting insulin mimetic metabolic actions in cells^14,15^ and in a humanised mouse model^14,16^ However, although this approach has been validated for a small number of well-studied INSR mutations, the full repertoire of mutations activatable in this way is unknown.

We now sought to address the diagnostic challenges posed by VUS, to improve prognostication based on more detailed understanding of INSR genotype-function relationships, and to stratify loss-of-function mutations for novel agonist therapy. To do this we developed a multidimensional, massively Multiplexed Assay of Variant Effect (MAVE). Specifically, we employed a plasmid-based approach to saturation mutagenesis of the extracellular, ligand-binding domain of the human insulin receptor, coupled to massively parallel orthogonal assays of variant cell surface expression, insulin and antibody binding, and insulin and antibody-stimulated signaling.
