## Supplementary material for "Deep mutational scanning of the human insulin receptor ectodomain to inform precision therapy for insulin resistance": Table_S1

number of ccs reads (HiFi Reads)	4016907
mean ccs readlength	3041
median ccs read quality	Q49
mean number of passess (subreads per ccs)	20
ccs aligned to the amplicon	3568566
low qualtiy ccs (filtered)	309112
ccs unmapped to the amplicon	139229
average (median) ccs per barcode	19.15
total number of barcodes with consensus sequences	134800
barcodes with consensus seqeunces (no_indels with zero or single aa changes)	126227
barcodes with single_aa_substitutions (nonsynonymous)	80972
barcodes with single_aa_substitutions (stop codon)	3539
barcodes with synonymous mutations	4023
barcodes with WT sequence, no mutagenesis	41232
unique missense aa substitutions in the library (library completeness)	15996 out of 18560 (20*928) possible
unique stop variants in the library	813
missense aa substitutions associated with single barcode	3032
average number of variants detected after FACS sorting	13638
