## Supplementary material for "Deep mutational scanning of the human insulin receptor ectodomain to inform precision therapy for insulin resistance": Table_S4

### Sheet: Functional Studies
Domain	Feature	Reference AA	AA Position	Variant AA	PREVIOUSLY PUBLISHED FUNCTIONAL STUDIES						Reference	This Study ([...] denotes FDR >0.05)			Naturally Occurring? (2024)
					Expression		Insulin Binding		Insulin Signalling
					Reported Result	Cell Type, Assay + comments	Result	Cell Type, Assay + comments	Result	Cell Type, Assay + comments		Expression	Insulin binding	Insulin signalling
L1	Site 1a	R	41	W A E	Normal Normal Normal	Transient overexpression of mutants in A isoform in 293FT cells; expression assessed by immunoblotting; no quantification	ND	ND	c.10% WT Emax c.10% WT Emax c.10% WT Emax	Transient overexpression of mutants in A isoform in 293FT cells; immunoblotting after stimulation with 1. 10 nM or 2. 0/10/50 nM insulin; quantified and normalised to beta subunit expression	1. PMID: 36151101 2. PMID: 31436533	[0.003] 0.181 no data	-0.751 -0.806 no data	-0.129 -0.271 no data	Y N N
L1		N	42	K	1. Normal 2. ND	1. Transient overexpression in A isoform in 293FT cells; expression assessed by immunoblotting; no quantification 2. ND	1. ND 2. c.50% WT maximum binding	1. ND 2. Stable overexpression after random integration in NIH 3T3 cells; isoform not explicity reported; radioligand binding	1. c.20% WT Emax 2. grossly normal	1. Transient overexpression of mutants in A isoform in 293FT cells; immunoblotting after stimulation with 10 nM insulin; quantified and normalised to beta subunit expression 2. Stable overexpression after random integration in NIH 3T3 cells; isoform not explicity reported; autophosphorylation, c-Jun indiction and thymidine incorporation	1. PMID: 36151101 2. PMID: 1390778	[-0.021]		-0.258	Y
L1		G	58	R	severely reduced beta subunit	Overexpression in A isoform in CHO cells selected for random integration of expression plasmid; pulse chase and immunoprecipitation	Absent insulin binding	Overexpression in A isoform in CHO cells selected for random integration of expression plasmid; radioligand binding	ND	ND	PMID: 1730625	-1.244	-0.61	-0.71	Y
L1		F	91	A	Normal/mildly reduced	Transient overexpression of mutants in A isoform in 293FT cells; expression assessed by immunoblotting; no quantification	ND	ND	c.30% WT Emax	Transient overexpression of mutants in A isoform in 293FT cells; immunoblotting after stimulation with 10 nM insulin; quantified and normalised to beta subunit expression	PMID: 36151101	no data	no data	no data	N
L1		R	110	Q	Normal	Transient expression in CHO cells with immunoblotting; receptor isoform not clear	Normal	Transient expression in CHO cells; receptor isoform not clear; radioligand binding assay	90-100% WT response at 10 nM	Transient expression in CHO cells; receptor isoform not clear; immunoblotting after 10 nM insulin stimulation	PMID: 21869538	0.079	0.21	0.065	Y
L1		R	113	P	No detectable mature INSR	1. Transient transfection of CHO cells with selection for random integration; B isoform 2. ND	1. <3% WT binding 2. 0-2% WT binding	1. Transient transfection of CHO cells with selection for random integration; B isoform; Radioligand binding studies 2. Radioligand binding studies in primary dermal fibroblasts. Also study of CHO cells selected for random integration of expression plasmid; B isoform	Unclear	not robustly assessed	1. PMID: 8419945 2. PMID: 12023989	-0.34	-0.274	-0.102	Y
L1		A	119	V	ND	ND	1% WT binding	CHO cells selected for random integration of expression plasmid; B isoform; Radioligand binding	ND	ND	PMID: 12023989	-0.313	-0.474	-0.078	Y
L1		L	120	Q	ND	ND	10% WT binding	Radioligand binding to primary dermal fibroblasts	ND	ND	PMID: 12970295	-1.257	-0.899	-0.712	Y
L1		F	123	A	Normal/mildly reduced	Transient overexpression in A isoform in 293FT cells; expression assessed by immunoblotting; no quantification	ND	ND	c.30% WT Emax	Transient overexpression of mutants in A isoform in 293FT cells; immunoblotting after stimulation with 10 nM insulin; quantified and normalised to beta subunit expression	PMID: 36151101	[-0.311]	[-0.207]	-0.397	N
L1		R	145	C	Normal	1. Transient overexpression in A isoform in CHO cells 2. Stable expression in B isoform (Flp-IN) in CHO cells; FACS assay of cell surface expression	17% WT	1. Transient overexpression in A isoform in CHO cells; Radioligand binding 2. ND	1. Not quantified but very limited stimulation even at 10 nM 2. 7% WT Emax	1. Transient overexpression in A isoform in CHO cells; immunoblotting after after stimulation with 0.1/1/10 nM insulin 2. Stable expression in B isoform (Flp-IN) in CHO cells; immunoblotting after stimulation with 7 insulin concentrations	1. PMID: 22017372 2. PMID: 29700562	[-0.005]	-0.404	-0.181	Y
L1		I	146	M	Normal	1. Transient expression in CHO cells; isoform not specified; also EBV-transformed lymphoblastoid cells; immunoblotting 2. Stable expression in B isoform (Flp-IN) in CHO cells; FACS assay of cell surface expression	Normal	1. Radiologand binding in EBV-transformed lymphoblastoid cells and in transiently transfected CHO cells; isoform for latter experiments not specified 2. ND	1. Normal 2. 99% WT Emax	1. Transient expression in CHO cells; isoform not specified; immunoblotting after stimulation with 100nM insulin 2. Stable expression in B isoform (Flp-IN) in CHO cells; immunoblotting after stimulation with 7 insulin concentrations	1. PMID: 21318406 2. PMID: 29700562	[-0.035]	[-0.019]	[-0.043]	Y
CR		P	220	L	Minimally reduced	Stable expression in B isoform (Flp-IN) in CHO cells; FACS assay of cell surface expression	ND	ND	23% WT Emax	1. Stable expression in B isoform (Flp-IN) in CHO cells; immunoblotting after stimulation with 7 insulin concentrations 2. ND	1.PMID: 29700562 2.PMID: 18411068	-0.129	[-0.068]	[0.05]	Y
CR		H	236	R	1. ND 2. ND	1. ND 2. ND	1. <33% controls 2. Reduced to <10% WT maximum binding	1. Radioligand binding to primary dermal fibroblasts 2. Stable overexpression after random integration in NIH 3T3 cells; isoform not explicity reported; radioligand binding	1. ND 2. Evidence of responsiveness but not quantified	1. ND 2. Stable overexpression after random integration in NIH 3T3 cells; isoform not explicity reported; immunoblotting for phosphotyrosine	1. PMID: 2365819 2. PMID: 1390778	-0.641	-0.49	-0.289	Y
CR		L	260	P	ND	ND	4% control	Radioligand binding to cultured dermal fibroblasts	ND	ND	PMID: 2479553	-1.322	-0.75	-0.421	Y
CR		F	275	C	Markedly reduced	Stable expression in B isoform (Flp-IN) in CHO cells; FACS assay of cell surface expression	ND	ND	3% WT Emax	Stable expression in B isoform (Flp-IN) in CHO cells; immunoblotting after stimulation with 7 insulin concentrations	PMID: 29700562	-0.578	-0.68	-0.392	Y
CR		R	279	H	Impaired processing	Single immunoblot from stably expressing CHO cells. Not clear if random integration; isoform not specified	10% WT	Radioligand binding to cultured homozygous dermal fibroblasts	ND	ND	PMID: 12970295	no data	no data	no data	Y
CR		R	279	C	Mildly reduced	Stable expression in B isoform (Flp-IN) in CHO cells; FACS assay of cell surface expression	ND	ND	27% WT Emax	Stable expression in B isoform (Flp-IN) in CHO cells; immunoblotting after stimulation with 7 insulin concentrations	PMID: 29700562	-0.503	-0.355	[-0.01]	Y
CR		C	286	Y	No mature beta subunit	Immunoblotting of homozygous primary dermal fibroblasts	ND	ND	ND	ND	PMID: 24498630	-0.523	[-0.186]	-0.165	Y
CR		C	301	Y	c.30% WT mature receptor expression	Transiently overexpressing CHO cells, immunoblotting and pulse chase; isoform not specified	c.30% WT maximum insulin binding	Transiently overexpressing CHO cells; isoform not specified; radioligand binding	Severely impared (0-10%)	Transiently overexpressing CHO cells; isoform not specified, immunoblotting, tyrosine kinase assay	PMID: 9703342	[-0.011]	no data	0.196	Y
CR		C	311	Y	ND	ND	c. 66% control	Radioligand binding of cultured dermal fibroblasts	ND	ND	PMID: 9212040	-0.669	-0.823	-0.254	Y
L2		S	350	L	Mildly reduced	Stable expression in B isoform (Flp-IN) in CHO cells; FACS assay of cell surface expression	ND	ND	9% WT Emax	Stable expression in B isoform (Flp-IN) in CHO cells; immunoblotting after stimulation with 7 insulin concentrations	PMID: 29700562	-0.221	-0.484	-0.195	Y
L2		R	372	A	Normal	Transient overexpression in A isoform in 293FT cells; expression assessed by immunoblotting; no quantification	ND	ND	1. c.15% WT Emax 2. c.20% WT Emax	1. Transient overexpression of mutants in A isoform in 293FT cells; signalling assessed by immunoblotting after stimulation with 10 nM insulin; quantified and normalised to beta subunit expression 2. ND	1. PMID: 36151101 2. PMID: 31436533	[-0.057]	[0.329]	0.31	N
L2		G	386	S	Reduced (c.50% WT) with impaired proreceptor processing	Transient transfection of CHO cells; isoform not specified; immunoblotting	Maximal binding c. 40% WT (in proportion to expression)	Transient transfection of CHO cells; isoform not specified; Radioligand binding	Severely impaired	Transient transfection of CHO cells; isoform not specified; Stimulation with 100nM insulin and immunoblotting	PMID: 17201797	-0.328	[-0.029]	-0.197	Y
L2		F	409	V	1. Mildly reduced 2. ND	1. Stable expression in B isoform (Flp-IN) in CHO cells; FACS assay of cell surface expression 2. ND	1. ND 2. c.15% of maximum WT binding	1.ND 2.Stable overexpression after random integration in NIH 3T3 cells; isoform not explicity reported; radioligand binding	1. 19% WT Emax 2. Severely impaired	1. Stable expression in B isoform (Flp-IN) in CHO cells; immunoblotting after stimulation with 7 insulin concentrations 2. Stable overexpression after random integration in NIH 3T3 cells; isoform not explicity reported; c-Jun induction and thymidine incoporation after 0/1/10/100 nM insulin	1. PMID: 29700562 2. PMID: 1390778	-0.165	[-0.092]	[-0.018]	Y
L2		W	439	S	Not cleaved; Mature INSR not detected	Transient expression in isoform B in COS-1 cells with immunoprecipitation and 35S-Met labelling; and Stable expression in isoform A after random integration in CHO cells with immunoblotting	Not expressed at cell surface therefore severely impaired in intact cells	Stable expression in isoform A after random integration in CHO cells; crosslinking of iodinated insulin	ND	ND	PMID: 8188715	-0.692	-0.407	-0.129	Y
L2		N	458	D	Grossly normal	Single immunoblot from stably expressing CHO cells. Not clear if random integration; isoform not specified	60% WT	Radioligand binding studies in cultured dermal fibroblasts	c.30% WT Emax	Single immunoblot from stably expressing CHO cells. Not clear if random integration; isoform not specified	PMID: 12970295	no data	no data	no data	Y
L2		K	487	E	1. ND 2. Normal 3. Normal	1. ND 2. Stable overexpression after random integration in NIH 3T3 cells; isoform not explicity reported 3. Stable expression in B isoform (Flp-IN) in CHO cells; FACS assay of cell surface expression	1&2. Normal (but impaired effect of lowering pH to enhance dissociation) 3. Normal	1&2. Stable overexpression after random integration in NIH 3T3 cells; isoform not explicity reported 3. ND	1. ND 2. Normal 3. 96% WT Emax	1. ND 2. Stable overexpression after random integration in NIH 3T3 cells; isoform not explicity reported; c-Jun induction and thymidine incoporation after 0/1/10/100 nM insulin 3. Stable expression in B isoform (Flp-IN) in CHO cells; immunoblotting after stimulation with 7 insulin concentrations	1. PMID: 2834824 2. PMID: 1390778 3. PMID: 29700562	[0.063]	[0.088]	[-0.012]	Y
L2		N	489	S	1. ND	1. ND 2. ND	1. Severely impaired (5-10% maximum WT binding) 2. 50% maximum WT binding	1. Radioligand binding to EBV-transformed lymphoblastoid cells with co-inherited exon 1 frameshift mutation 2. Stable overexpression after random integration in NIH 3T3 cells; isoform not explicity reported; radioligand binding	1. ND 2. Findings inconsistent	1. ND 2. Stable overexpression after random integration in NIH 3T3 cells; isoform not explicity reported; c-Jun induction and thymidine incoporation after 0/1/10/100 nM insulin	1. PMID: 7860063 2. PMID: 1390778	[-0.044]	-0.12	[-0.022]	Y
FnIII-1	Site 2	Y	504	A	Normal	Transient overexpression in A isoform in 293FT cells; expression assessed by immunoblotting; no quantification	ND	ND	c.50% WT Emax	Transient overexpression of mutants in A isoform of receptor in 293FT cells; immunoblotting after stimulation with 0/10/50 nM insulin; quantified and normalised to beta subunit expression	PMID: 31436533	no data	no data	no data	N
FnIII-1	Site 2	R	506	E	Normal	Transient overexpression in A isoform in 293FT cells; expression assessed by immunoblotting; no quantification	ND	ND	c.45% WT Emax	Transient overexpression of mutants in A isoform of receptor in 293FT cells; immunoblotting after stimulation with 0/10/50 nM insulin; quantified and normalised to beta subunit expression	PMID: 31436533	no data	no data	no data	N
FnIII-1	Site 2	K	511	E	Normal	Transient overexpression in A isoform in 293FT cells; expression assessed by immunoblotting; no quantification	ND	ND	c.35% WT Emax	Transient overexpression of mutants in A isoform of receptor in 293FT cells; immunoblotting after stimulation with 0/10/50 nM insulin; quantified and normalised to beta subunit expression	PMID: 31436533	no data	no data	no data	N
FnIII-1	Site 2	R	515	E	Normal	Transient overexpression in A isoform in 293FT cells; expression assessed by immunoblotting; no quantification	ND	ND	c.50% WT Emax	Transient overexpression of mutants in A isoform of receptor in 293FT cells; immunoblotting after stimulation with 0/10/50 nM insulin; quantified and normalised to beta subunit expression	PMID: 31436533	no data	no data	no data	N
FnIII-1	Site 1b	P	522	A	Normal	Transient overexpression in A isoform in 293FT cells; expression assessed by immunoblotting; no quantification	ND	ND	Normal	Transient overexpression of mutants in A isoform of receptor in 293FT cells; immunoblotting after stimulation with 0/10/50 nM insulin; quantified and normalised to beta subunit expression	PMID: 31436533	[-0.036]	[0.068]	0.122	N
FnIII-1	Site 1b	D	523	K	Normal or mildly reduced	Transient overexpression in A isoform in 293FT cells; expression assessed by immunoblotting; no quantification	ND	ND	<10% WT Emax	Transient overexpression of mutants in A isoform of receptor in 293FT cells; immunoblotting after stimulation with 0/10/50 nM insulin; quantified and normalised to beta subunit expression	PMID: 31436533	-0.386	-0.524	-0.422	Y
FnIII-1	Site 1b	F	524	A	Normal or mildly reduced	Transient overexpression in A isoform in 293FT cells; expression assessed by immunoblotting; no quantification	ND	ND	1. c.50% WT Emax 2. c.30% WT Emax	Transient overexpression of mutants in A isoform of receptor in 293FT cells; signalling asessed by immunoblotting after stimulation with 1. 10nM insulin or 2. 0/10/50 nM insulin; quantified and normalised to beta subunit expression	1. PMID: 36151101 2. PMID: 31436533	[0.085]	[-0.178]	-0.139	N
FnIII-1	Site 1b	R	525	E	Normal	Transient overexpression in A isoform in 293FT cells; expression assessed by immunoblotting; no quantification	ND	ND	c.60% WT Emax	Transient overexpression of mutants in A isoform of receptor in 293FT cells; immunoblotting after stimulation with 0/10/50 nM insulin; quantified and normalised to beta subunit expression	PMID: 31436533	-0.279	-0.94	0.376	N
FnIII-1		P	563	A	Normal	Transient overexpression in A isoform in 293FT cells; expression assessed by immunoblotting; no quantification	ND	ND	c.60% WT Emax	Transient overexpression of mutants in A isoform of receptor in 293FT cells; immunoblotting after stimulation with 0/10/50 nM insulin; quantified and normalised to beta subunit expression	PMID: 31436533	[-0.092]	[-0.108]	[0.08]	N
FnIII-1	Site 2	P	564	A	Normal	Transient overexpression in A isoform in 293FT cells; expression assessed by immunoblotting; no quantification	ND	ND	c.60% WT Emax	Transient overexpression of mutants in A isoform of receptor in 293FT cells; immunoblotting after stimulation with 0/10/50 nM insulin; quantified and normalised to beta subunit expression	PMID: 31436533	no data	no data	no data	N
FnIII-1	Site 2	L	579	A	Normal	Transient overexpression in A isoform in 293FT cells; expression assessed by immunoblotting; no quantification	ND	ND	c.35% WT Emax	Transient overexpression of mutants in A isoform of receptor in 293FT cells; immunoblotting after stimulation with 0/10/50 nM insulin; quantified and normalised to beta subunit expression	PMID: 31436533	-0.591	-0.501	[-0.051]	N
FnIII-1	Site 2	R	581	E	Normal	Transient overexpression in A isoform in 293FT cells; expression assessed by immunoblotting; no quantification	ND	ND	c.50% WT Emax	Transient overexpression of mutants in A isoform of receptor in 293FT cells; immunoblotting after stimulation with 0/10/50 nM insulin; quantified and normalised to beta subunit expression	PMID: 31436533	[0.065]	-0.285	[-0.027]	N
FnIII-2a		S	635	L	Mildly reduced beta subunit	Transient overexpression in CHO cells; isoform B; immunoblotting; no quantification	ND	ND	ND	ND	PMID: 28765322	-0.259	[0.026]	[0.004]	Y
FnIII-2a		V	657	F	Impaired processing and reduced expression	Transient overexpression in A isoform in 293FT cells; immunoblotting; no quantification	ND	ND	Reduced signalling	Transient overexpression in A isoform in 293FT cells; immunoblotting after 0/10/100 nM insulin	PMID: 28765322	[-0.011]	-0.58	[0.095]	Y
FnIII-2a		W	659	R	Severely reduced beta subunit	Transient overexpression in CHO cells; isoform B; immunoblotting; no quantification	ND	ND	ND	ND	PMID: 28765322	[-0.062]	[-0.009]	[-0.005]	Y
FnIII-2a		K	676	E	Normal	Transient overexpression in A isoform in 293FT cells; expression assessed by immunoblotting; no quantification	ND	ND	c.50% WT Emax	Transient overexpression of mutants in A isoform of receptor in 293FT cells; immunoblotting after stimulation with 0/10/50 nM insulin; quantified and normalised to beta subunit expression	PMID: 31436533	[0.164]	[0.109]	[-0.131]	N
FnIII-2a		K	679	E	Normal	Transient overexpression in A isoform in 293FT cells; expression assessed by immunoblotting; no quantification	ND	ND	c.100% WT Emax	Transient overexpression of mutants in A isoform of receptor in 293FT cells; immunoblotting after stimulation with 0/10/50 nM insulin; quantified and normalised to beta subunit expression	PMID: 31436533	[0.097]	-0.31	-0.219	N
ID		E	722	A	Normal	Transient overexpression in A isoform in 293FT cells; expression assessed by immunoblotting; no quantification	ND	ND	c.100% WT Emax	Transient overexpression of mutants in A isoform of receptor in 293FT cells; immunoblotting after stimulation with 0/10/50 nM insulin; quantified and normalised to beta subunit expression	PMID: 31436533	[-0.107]	-0.353	-0.077	N
ID		E	724	A	Normal	Transient overexpression in A isoform in 293FT cells; expression assessed by immunoblotting; no quantification	ND	ND	1. c.80% WT Emax 2. c.35% WT Emax	Transient overexpression of mutants in A isoform of receptor in 293FT cells; signalling asessed by immunoblotting after stimulation with 1. 10nM insulin or 2. 0/10/50 nM insulin; quantified and normalised to beta subunit expression	1. PMID: 36151101 2. PMID: 31436533	[0.067]	[-0.012]	[-0.014]	N
ID	Site 1b	K	730	A	Normal	Transient overexpression in A isoform in 293FT cells; expression assessed by immunoblotting; no quantification	ND	ND	c.60% WT Emax	Transient overexpression of mutants in A isoform of receptor in 293FT cells; immunoblotting after stimulation with 0/10/50 nM insulin; quantified and normalised to beta subunit expression	PMID: 31436533	-0.162	-0.446	-0.083	N
ID	Site 1b	D	734	A	1. Normal expression 2. Normal/mildly reduced 3&4. Normal/mildly reduced	1. Stable overexpression in clonal CHO cells after random integration; Isoform A; multiple approaches 2. Stable expression in B isoform (Flp-IN) in CHO cells; FACS assay of cell surface expression 3&4. Transient overexpression in A isoform of in 293FT cells; expression assessed by immunoblotting; no quantification	1. No high affinity binding 2. ND 3. ND 4. ND	1. Stable overexpression in clonal CHO cells after random integration; Isoform A; radioligand binding 2. ND 3. ND 4. ND	1. ND 2. 0% WT Emax 3. <10% WT Emax 4. c.30% WT Emax	1. ND 2. Stable expression in B isoform (Flp-IN) in CHO cells; immunoblotting after stimulation with 7 insulin concentrations 3&4. Transient overexpression of mutants in A isoform of receptor in 293FT cells; immunoblotting after stimulation with 3. 10 or 4. 0/10/50 nM insulin; quantified and normalised to beta subunit expression	1. PMID: 8702527 2. PMID: 29700562 3. PMID: 36151101 4. PMID: 31436533	[0.016]	-0.475	-0.311	Y
ID	Site 1a	F	741	A	Normal	Transient overexpression in A isoform in 293FT cells; expression assessed by immunoblotting; no quantification	ND	ND	c.25% WT ECmax	Transient overexpression of mutants in A isoform of receptor in 293FT cells; immunoblotting after stimulation with 0/10/50 nM insulin; quantified and normalised to beta subunit expression	PMID: 31436533	0.23	[-0.059]	-0.093	N
ID	Furin cleavage	R	762	S	Normally expressed only after trypsin due to failed cleavage without it	Pulse chase in EBV-transformed lymphoblastoid cells	Markedly impaired but partly restored by trypsin	Radioligand binding to EBV-transformed lymhoblastoid cells	ND	ND	PMID: 3283938	[0.047]	0.122	0.046	Y
FnIII-2b		Y	818	C	Mature beta subunit absent	Transient overexpression in CHO cells; isoform B; immunoblotting; no quantification	ND	ND	ND	ND	PMID: 28765322	-0.67	[0.056]	-0.191	Y
FnIII-2b		L	822	P	Mature beta subunit absent	Transient overexpression in CHO cells; isoform B; immunoblotting; no quantification	ND	ND	ND	ND	PMID: 28765322	-0.979	-0.262	-0.305	Y
FnIII-2b		S	835	I	Severely reduced beta subunit	Transient overexpression in CHO cells; isoform B; immunoblotting; no quantification	ND	ND	ND	ND	PMID: 28765322	no data	no data	no data	Y
FnIII-2b		A	842	V	Mildly reduced beta subunit	Transient overexpression in CHO cells; isoform B; immunoblotting; no quantification	ND	ND	ND	ND	PMID: 28765322	[0.039]	[-0.022]	-0.129	Y
FnIII-3		P	874	L	Severely reduced beta subunit	Transient overexpression in CHO cells; isoform B; immunoblotting; no quantification	ND	ND	ND	ND	PMID: 28765322	-0.463	-0.304	-0.078	Y
FnIII-3		N	878	S	Severely reduced beta subunit	Transient overexpression in CHO cells; isoform B; immunoblotting; no quantification	ND	ND	ND	ND	PMID: 28765322	-0.31	[-0.031]	-0.05	Y
FnIII-3		I	925	T	1. ND 2. Absent beta subunit	1. ND 2. Transient overexpression in CHO cells; isoform B; immunoblotting; no quantification	1. 0% WT maximum binding 2. ND	1. CHO cells selected for random integration of expression plasmid; B isoform; Radioligand binding 2. ND	1. ND 2. ND	1. ND 2. ND	1. PMID: 12023989 2. PMID: 28765322	-0.73	-0.609	-0.155	Y
FnIII-3		R	926	W	1. ND 2. Absent beta subunit	1. ND 2. Transient overexpression in CHO cells; isoform B; immunoblotting; no quantification	1. 4% WT maximum binding 2. ND	1. CHO cells selected for random integration of expression plasmid; B isoform; Radioligand binding 2. ND	1. ND 2. ND	1. ND 2. ND	1. PMID: 12023989 2. PMID: 28765322	-1.144	-0.529	-0.365	Y
FnIII-3		T	937	M	1. Mildly/moderately impaired proreceptor processing 2. Severely reduced beta subunit	1. Transient overexpression in COS-1 cells; isoform A; with pulse chase 2. Transient overexpression in CHO cells; isoform B; immunoblotting; no quantification	1. ND 2. ND	1. ND 2. ND	1. ND 2. ND	1. ND 2. ND	1. PMID: 9299395 2. PMID: 28765322	[-0.242]	[-0.262]	0.138	Y
